# Identification of clinical carbapenemases, 478 novel β-lactamases and putative seven new bacterial phyla from wastewater contaminated high arctic fjord sediments

**DOI:** 10.1101/2024.11.29.625992

**Authors:** Manish P. Victor, Lise Øvreås, Nachiket P. Marathe

## Abstract

Arctic microbiota is enigmatic and highly underexplored. With the aim of understanding the resistome and microbiota of high-Arctic fjord sediments and the effect of wastewater discharge on sediment microbiota, we analysed sediments using metagenomics. We show presence of 888 clinically relevant antibiotic resistance genes including genes coding resistance against last-resort antibiotics such as carbapenems, colistin, vancomycin, linezolid and tigecycline in sediment microbiota. Using computational models, 478 novel β-lactamases belonging to 217 novel β-lactamases families were revealed in sediment microbiota from Adventfjorden in Svalbard. We identified hosts for 69 novel gene families and showed that these genes are widespread in the Arctic environment. Further, in 644 metagenome-assembled genomes (MAGs) from sediment metagenomes >97% belong to novel taxa, representing seven putative novel phyla. These MAGs encoded important functions like nutrient cycling and methane metabolism etc. Our study demonstrated mixing of human associated bacteria and Arctic sediment microbiota. It provides the first comprehensive dataset of the distribution and diversity of novel microbes and β-lactamases in the high Arctic sediments.
