## Supplementary table 5a for "Identification of clinical carbapenemases, 478 novel β-lactamases and putative seven new bacterial phyla from wastewater contaminated high arctic fjord sediments"

Supplementary table 5a : Putative hosts for novel β-lactamase families detected using nR database
Class	evalue	pident	Phylum	Accession
NSF27B3	1.81E-154	73.9	proteobacteria	MBT8067154.1 subclass B3 metallo-beta-lactamase [Gammaproteobacteria bacterium]
NSF27B3	1.3E-149	72.1	proteobacteria	MBT8086789.1 subclass B3 metallo-beta-lactamase [Gammaproteobacteria bacterium]
NSF27B3	1.2E-196	89.1	proteobacteria	MBT8089215.1 subclass B3 metallo-beta-lactamase [Gammaproteobacteria bacterium]<>MBT8111874.1 subclass B3 metallo-beta-lactamase [Gammaproteobacteria bacterium]<>NND46909.1 subclass B3 metallo-beta-lactamase [Woeseiaceae bacterium]<>NNL46573.1 subclass B3 metallo-beta-lactamase [Woeseiaceae bacterium]
NSF27B3	2.79E-174	78.8	proteobacteria	MBT8103337.1 subclass B3 metallo-beta-lactamase [Gammaproteobacteria bacterium]
NSF27B3	4.68E-157	72.9	proteobacteria	MCP5091484.1 subclass B3 metallo-beta-lactamase [Gammaproteobacteria bacterium]
NSF27B3	1.19E-147	71.6	proteobacteria	NNF40372.1 subclass B3 metallo-beta-lactamase [Woeseiaceae bacterium]
NSF27B3	1.94E-151	69.6	proteobacteria	NNF41013.1 subclass B3 metallo-beta-lactamase [Woeseiaceae bacterium]
NSF27B3	1.98E-143	70.6	proteobacteria	RZV33628.1 MAG: subclass B3 metallo-beta-lactamase [Chromatiales bacterium]
NSF41B3	3.34E-137	71.4	proteobacteria	MCJ7592755.1 subclass B3 metallo-beta-lactamase [Woeseiaceae bacterium]
NSF85D	9.77E-129	70.6	Pseudomonadota	KZZ40481.1 hypothetical protein A3759_16265 [Thalassolituus sp. HI0120]
NSF85D	2.91E-121	70.4	Pseudomonadota	MAZ86264.1 class D beta-lactamase [Cellvibrionaceae bacterium]
NSF85D	3.13E-148	79	Pseudomonadota	MBL1275165.1 class D beta-lactamase [Ectothiorhodospiraceae bacterium]
NSF85D	1.58E-141	74.6	Pseudomonadota	MBL4781846.1 class D beta-lactamase [Porticoccaceae bacterium]
NSF85D	5.64E-128	70.2	Pseudomonadota	MCH2042147.1 class D beta-lactamase [Saccharospirillaceae bacterium]
NSF85D	2.63E-131	71.4	Pseudomonadota	MCP5170105.1 class D beta-lactamase [Hahellaceae bacterium]
NSF85D	3.89E-142	74.2	Pseudomonadota	PCJ35030.1 MAG: class D beta-lactamase [Cellvibrionales bacterium]
NSF85D	9.13E-132	71.4	Pseudomonadota	WP_188364968.1 class D beta-lactamase [Marinicella pacifica]<>GGF93641.1 beta-lactamase [Marinicella pacifica]
NSF85D	2.24E-141	74.6	Pseudomonadota	WP_235314243.1 penicillin-binding transpeptidase domain-containing protein [Paraglaciecola aquimarina]<>MCF2950141.1 hypothetical protein [Paraglaciecola aquimarina]
NSF85D	1.33E-129	70.5	Pseudomonadota	WP_251809924.1 penicillin-binding transpeptidase domain-containing protein [Alkalimarinus sediminis]
NSF85D	1.19E-129	70.2	Pseudomonadota	WP_260999073.1 penicillin-binding transpeptidase domain-containing protein [Thalassolituus marinus]<>UXD87161.1 class D beta-lactamase [Thalassolituus marinus]
NSF9A	1.76E-173	74.3	Pseudomonadota	WP_160731349.1 serine hydrolase [Pontixanthobacter luteolus]<>MXP48137.1 serine hydrolase [Pontixanthobacter luteolus]
NSF12A	7.62E-143	78.8	Acidobacteriota	MBK5259368.1 serine hydrolase [Thermoanaerobaculia bacterium]
NSF12A	4.96E-144	80.5	Acidobacteriota	MBV8517865.1 serine hydrolase [Acidobacteria bacterium]<>MBV9474444.1 serine hydrolase [Acidobacteria bacterium]
NSF12A	3.55E-139	77.3	Acidobacteriota	MBV9067594.1 serine hydrolase [Acidobacteria bacterium]<>MBV9184406.1 serine hydrolase [Acidobacteria bacterium]
NSF12A	9.59E-141	78.9	Acidobacteriota	PYQ31029.1 serine hydrolase [Acidobacteria bacterium]
NSF12A	1.07E-140	76.4	Acidobacteriota	PYQ32373.1 serine hydrolase [Acidobacteria bacterium]
NSF12A	4.37E-127	71.5	Acidobacteriota	PYQ43859.1 hypothetical protein DMF77_08560 [Acidobacteria bacterium]
NSF12A	3.16E-140	76.5	Acidobacteriota	PYQ62731.1 serine hydrolase [Acidobacteria bacterium]
NSF14B3	6.47E-154	77.5	Acidobacteriota	HIF86588.1 subclass B3 metallo-beta-lactamase [Gammaproteobacteria bacterium]
NSF14B3	7.53E-153	77.2	Acidobacteriota	HIL61963.1 subclass B3 metallo-beta-lactamase [Porticoccaceae bacterium]
NSF14B3	1.31E-146	72	Acidobacteriota	HIN10089.1 subclass B3 metallo-beta-lactamase [Acidobacteria bacterium]
NSF14B3	1.02E-143	70.9	Acidobacteriota	MBL4821707.1 subclass B3 metallo-beta-lactamase [Gammaproteobacteria bacterium]
NSF14B3	2.52E-144	72	Acidobacteriota	MBP99438.1 subclass B3 metallo-beta-lactamase [Acidobacteria bacterium]
NSF14B3	5.68E-140	70.8	Acidobacteriota	MCB1671671.1 subclass B3 metallo-beta-lactamase [Pseudomonadales bacterium]<>MCP5347199.1 subclass B3 metallo-beta-lactamase [Pseudomonadales bacterium]
NSF14B3	8.76E-152	74.4	Acidobacteriota	MCG8449634.1 subclass B3 metallo-beta-lactamase [Pirellulales bacterium]
NSF14B3	8.01E-147	72.4	Acidobacteriota	MCH2253616.1 subclass B3 metallo-beta-lactamase [Vicinamibacterales bacterium]
NSF14B3	1.24E-151	76.1	Acidobacteriota	MCH2356002.1 subclass B3 metallo-beta-lactamase [Pseudomonadales bacterium]
NSF14B3	2.37E-156	77.9	Acidobacteriota	MCH7672848.1 subclass B3 metallo-beta-lactamase [Proteobacteria bacterium]
NSF14B3	8.67E-143	72	Acidobacteriota	MCH7815630.1 subclass B3 metallo-beta-lactamase [Proteobacteria bacterium]
NSF14B3	1.66E-154	75.4	Acidobacteriota	MCH8141332.1 subclass B3 metallo-beta-lactamase [Proteobacteria bacterium]
NSF14B3	9.64E-156	77.5	Acidobacteriota	MCH8175132.1 subclass B3 metallo-beta-lactamase [Proteobacteria bacterium]
NSF14B3	1.81E-145	72.5	Acidobacteriota	MXY69362.1 subclass B3 metallo-beta-lactamase [Acidobacteriia bacterium]<>MYG03485.1 subclass B3 metallo-beta-lactamase [Acidobacteriia bacterium]<>MYK09419.1 subclass B3 metallo-beta-lactamase [Acidobacteriia bacterium]
NSF14B3	2.07E-143	71.4	Acidobacteriota	MYA80726.1 subclass B3 metallo-beta-lactamase [Acidobacteriia bacterium]
NSF14B3	9.25E-140	69.7	Acidobacteriota	MYI75721.1 subclass B3 metallo-beta-lactamase [Acidobacteria bacterium]
NSF14B3	5.6E-148	73.1	Acidobacteriota	TDI23132.1 subclass B3 metallo-beta-lactamase [Acidobacteria bacterium]
NSF14B3	8.49E-155	76	Acidobacteriota	TDI43646.1 subclass B3 metallo-beta-lactamase [Acidobacteria bacterium]
NSF10D	1.83E-159	79.9	Bacteroidata	MBS4064088.1 class D beta-lactamase [Chitinophagaceae bacterium]
NSF10D	2.67E-135	72.9	Bacteroidata	MBU6158152.1 class D beta-lactamase [Bacteroidetes bacterium]
NSF10D	2.11E-156	77	Bacteroidata	MBX9785110.1 class D beta-lactamase [Chitinophagaceae bacterium]
NSF10D	6.32E-158	80.4	Bacteroidata	MBY0476338.1 class D beta-lactamase [Chitinophagaceae bacterium]
NSF10D	8.27E-156	79.2	Bacteroidata	NCU06222.1 class D beta-lactamase [Chitinophagaceae bacterium]
NSF10D	4.78E-155	78.8	Bacteroidata	RXK60063.1 class D beta-lactamase [Lacibacter luteus]
NSF10D	1.43E-156	79.9	Bacteroidata	WP_144885656.1 class D beta-lactamase [Lacibacter cauensis]<>TWI83473.1 beta-lactamase class D [Lacibacter cauensis]
NSF10D	8.27E-156	78.1	Bacteroidata	WP_182802154.1 class D beta-lactamase [Lacibacter sp. S13-6-6]<>QNA43892.1 class D beta-lactamase [Lacibacter sp. S13-6-6]
NSF10D	3.59E-156	78.4	Bacteroidata	WP_240671043.1 class D beta-lactamase [Lacibacter luteus]
NSF12D	5.24E-138	73.8	Bacteroidata	HAH23133.1 class D beta-lactamase [Prolixibacteraceae bacterium]
NSF12D	1.1E-137	72.7	Bacteroidata	MBN1187259.1 class D beta-lactamase [Bacteroidales bacterium]
NSF12D	1.81E-136	71.1	Bacteroidata	MBN2613068.1 class D beta-lactamase [Bacteroidales bacterium]
NSF12D	9.41E-139	73.9	Bacteroidata	MBP1617696.1 Beta-lactamase [Bacteroidetes bacterium]
NSF13B1B2	4.16E-131	77.8	Bacteroidata	HAH57152.1 subclass B1 metallo-beta-lactamase [Bacteroidales bacterium]
NSF13B1B2	7.61E-121	72.2	Bacteroidata	NBC83513.1 subclass B1 metallo-beta-lactamase [Bacteroidetes bacterium]
NSF13B1B2	2.2E-119	70	Bacteroidata	PKP10438.1 subclass B1 metallo-beta-lactamase [Bacteroidetes bacterium HGW-Bacteroidetes-4]
NSF13B1B2	1.8E-118	70	Bacteroidata	TKG93826.1 subclass B1 metallo-beta-lactamase [Puteibacter caeruleilacunae]
NSF13B1B2	1.12E-129	77.6	Bacteroidata	WP_016775597.1 subclass B1 metallo-beta-lactamase [Anaerophaga thermohalophila]
NSF13B1B2	6.87E-130	77.4	Bacteroidata	WP_142534709.1 subclass B1 metallo-beta-lactamase [Saccharicrinis carchari]<>SMO91230.1 metallo-beta-lactamase class B [Saccharicrinis carchari]
NSF13B1B2	4.89E-123	71.6	Bacteroidata	WP_166363582.1 subclass B1 metallo-beta-lactamase [Perlabentimonas gracilis]<>NHB68635.1 subclass B1 metallo-beta-lactamase [Perlabentimonas gracilis]
NSF14A	3.12E-133	70.9	Bacteroidata	WP_198680063.1 serine hydrolase [Aureibaculum luteum]
NSF14D	6.28E-148	74.2	Bacteroidata	MBA2249252.1 class D beta-lactamase [Chitinophagaceae bacterium]
NSF14D	6.36E-153	77.1	Bacteroidata	MBA3673617.1 class D beta-lactamase [Chitinophagaceae bacterium]
NSF14D	3.87E-135	70	Bacteroidata	MBC7507164.1 class D beta-lactamase [Ferruginibacter sp.]
NSF14D	5.19E-140	71.6	Bacteroidata	MBC7536552.1 class D beta-lactamase [Ferruginibacter sp.]
NSF14D	1.29E-136	70.9	Bacteroidata	MBC7627945.1 class D beta-lactamase [Ferruginibacter sp.]
NSF14D	1.55E-142	73.6	Bacteroidata	MBK7882848.1 class D beta-lactamase [Chitinophagaceae bacterium]
NSF14D	2.01E-137	72.2	Bacteroidata	MBL0181358.1 class D beta-lactamase [Chitinophagaceae bacterium]
NSF1A	8.67E-180	85.4	Bacteroidata	RLD23796.1 serine hydrolase [Bacteroidetes bacterium]
NSF1B1B2	1.8E-130	71.7	Bacteroidata	MBN1117734.1 subclass B1 metallo-beta-lactamase [Bacteroidales bacterium]<>MBN2819029.1 subclass B1 metallo-beta-lactamase [Bacteroidales bacterium]
NSF26B3	1.15E-142	70.1	Bacteroidata	KAA9035843.1 subclass B3 metallo-beta-lactamase [Ginsengibacter hankyongi]
NSF26B3	2.86E-142	70.4	Bacteroidata	MBL0183121.1 subclass B3 metallo-beta-lactamase [Chitinophagaceae bacterium]
NSF26B3	3.83E-175	85.6	Bacteroidata	TMI62716.1 subclass B3 metallo-beta-lactamase [Bacteroidetes bacterium]
NSF26B3	1.11E-139	69.9	Bacteroidata	WP_137263282.1 subclass B3 metallo-beta-lactamase [Ilyomonas limi]<>TKK65974.1 subclass B3 metallo-beta-lactamase [Ilyomonas limi]
NSF26B3	2.55E-143	71	Bacteroidata	WP_147187862.1 subclass B3 metallo-beta-lactamase [Panacibacter ginsenosidivorans]<>QEC66062.1 subclass B3 metallo-beta-lactamase [Panacibacter ginsenosidivorans]
NSF29B1B2	1.34E-124	73.5	Bacteroidata	ALG03680.1 beta-lactamase [uncultured bacterium]
NSF29B1B2	1.64E-125	73.8	Bacteroidata	HCY76906.1 subclass B1 metallo-beta-lactamase [Ignavibacteriales bacterium]
NSF29B1B2	1.28E-122	71.7	Bacteroidata	MBE0551118.1 subclass B1 metallo-beta-lactamase [Ignavibacterium sp.]
NSF29B1B2	6.35E-146	88.9	Bacteroidata	MBG0505245.1 subclass B1 metallo-beta-lactamase [Elizabethkingia anophelis]
NSF29B1B2	1E-119	74	Bacteroidata	MBK6273827.1 subclass B1 metallo-beta-lactamase [Saprospirales bacterium]
NSF29B1B2	2.9E-121	73.3	Bacteroidata	MBK6912667.1 subclass B1 metallo-beta-lactamase [Ignavibacteriales bacterium]
NSF29B1B2	1.49E-121	70.9	Bacteroidata	MBK7230393.1 subclass B1 metallo-beta-lactamase [Ignavibacteriales bacterium]
NSF29B1B2	3.38E-120	72.6	Bacteroidata	MBK7381239.1 subclass B1 metallo-beta-lactamase [Ignavibacteriales bacterium]
NSF29B1B2	1.91E-124	74.7	Bacteroidata	MBK7497526.1 subclass B1 metallo-beta-lactamase [Ignavibacteriales bacterium]
NSF29B1B2	3.01E-121	73.7	Bacteroidata	MBL7935526.1 subclass B1 metallo-beta-lactamase [Bacteroidia bacterium]
NSF29B1B2	1.28E-122	71.1	Bacteroidata	MBU1096435.1 subclass B1 metallo-beta-lactamase [Bacteroidetes bacterium]
NSF29B1B2	2.58E-122	70.7	Bacteroidata	PKL87187.1 subclass B1 metallo-beta-lactamase [Ignavibacteriae bacterium HGW-Ignavibacteriae-2]
NSF29B1B2	2.52E-136	83.6	Bacteroidata	QDC28528.1 subclass B1 metallo-beta-lactamase [uncultured bacterium]
NSF29B1B2	4.14E-141	83.7	Bacteroidata	QUY58172.1 subclass B1 metallo-beta-lactamase [Chryseobacterium arthrosphaerae]
NSF29B1B2	2.22E-123	72.4	Bacteroidata	RPI64020.1 subclass B1 metallo-beta-lactamase [Ignavibacteriales bacterium]
NSF29B1B2	1.91E-124	73.3	Bacteroidata	WP_044171073.1 subclass B1 metallo-beta-lactamase [Flectobacillus major]
NSF29B1B2	1.15E-125	74.7	Bacteroidata	WP_079473658.1 subclass B1 metallo-beta-lactamase [Chitinophaga ginsengisegetis]<>SKD10493.1 metallo-beta-lactamase class B [Chitinophaga ginsengisegetis]
NSF29B1B2	8.31E-121	70.9	Bacteroidata	WP_089025857.1 subclass B1 metallo-beta-lactamase [Chryseobacterium sp. T16E-39]<>ASK28707.1 subclass B1 metallo-beta-lactamase [Chryseobacterium sp. T16E-39]
NSF29B1B2	1.59E-139	83.3	Bacteroidata	WP_100678073.1 subclass B1 metallo-beta-lactamase [Avrilella dinanensis]<>PJR04514.1 subclass B1 metallo-beta-lactamase [Avrilella dinanensis]
NSF29B1B2	1.39E-121	73.3	Bacteroidata	WP_101472671.1 subclass B1 metallo-beta-lactamase [Flavobacterium lindanitolerans]<>PKW20682.1 metallo-beta-lactamase class B [Flavobacterium lindanitolerans]<>RLJ24125.1 metallo-beta-lactamase class B [Flavobacterium lindanitolerans]
NSF29B1B2	3.67E-122	72	Bacteroidata	WP_116982422.1 subclass B1 metallo-beta-lactamase [Emticicia sp. C21]<>RFS16945.1 subclass B1 metallo-beta-lactamase [Emticicia sp. C21]
NSF29B1B2	3.74E-138	84.4	Bacteroidata	WP_185265411.1 subclass B1 metallo-beta-lactamase [Chryseobacterium indologenes]<>MBF6645402.1 subclass B1 metallo-beta-lactamase [Chryseobacterium indologenes]<>QQQ70932.1 subclass B1 metallo-beta-lactamase [Chryseobacterium indologenes]
NSF29B1B2	2.33E-125	74.3	Bacteroidata	WP_188766146.1 subclass B1 metallo-beta-lactamase [Emticicia aquatilis]<>GGD57648.1 beta-lactamase [Emticicia aquatilis]
NSF29B1B2	2.59E-146	88.9	Bacteroidata	WP_242463768.1 subclass B1 metallo-beta-lactamase [Elizabethkingia anophelis]
NSF29B1B2	4.77E-141	83.7	Bacteroidata	WP_249330969.1 subclass B1 metallo-beta-lactamase [Chryseobacterium arthrosphaerae]<>MCO5238383.1 subclass B1 metallo-beta-lactamase [Chitinophagaceae bacterium]
NSF43D	5.85E-134	71.9	Bacteroidata	MBC7935782.1 class D beta-lactamase [Rhizobacter sp.]
NSF43D	1.97E-144	75.7	Bacteroidata	MBL0145667.1 class D beta-lactamase [Chitinophagaceae bacterium]
NSF43D	8.93E-150	78.5	Bacteroidata	MBP6022806.1 class D beta-lactamase [Ferruginibacter sp.]
NSF43D	1.13E-140	74	Bacteroidata	MBP9099410.1 class D beta-lactamase [Ferruginibacter sp.]
NSF43D	1.46E-136	71.9	Bacteroidata	MBS1496318.1 class D beta-lactamase [Bacteroidetes bacterium]<>MBS1757143.1 class D beta-lactamase [Bacteroidetes bacterium]
NSF43D	1.53E-138	72.2	Bacteroidata	MBS1743026.1 class D beta-lactamase [Bacteroidetes bacterium]
NSF43D	6.43E-154	78.1	Bacteroidata	MBS1753816.1 class D beta-lactamase [Bacteroidetes bacterium]<>MBX2917747.1 class D beta-lactamase [Ferruginibacter sp.]<>MCC7378694.1 class D beta-lactamase [Chitinophagaceae bacterium]
NSF43D	3.19E-154	78.1	Bacteroidata	MBX2932866.1 class D beta-lactamase [Ferruginibacter sp.]
NSF43D	5.53E-143	73.9	Bacteroidata	NOT92756.1 class D beta-lactamase [Ferruginibacter sp.]
NSF43D	1.33E-135	71.5	Bacteroidata	RYY47566.1 MAG: class D beta-lactamase [Chitinophagaceae bacterium]
NSF43D	7.47E-134	70.7	Bacteroidata	WP_150414833.1 class D beta-lactamase [Ginsengibacter hankyongi]<>KAA9039422.1 class D beta-lactamase [Ginsengibacter hankyongi]
NSF43D	2.86E-139	72.6	Bacteroidata	WP_255156399.1 class D beta-lactamase [Ferruginibacter sp. HRS2-29]<>MCP9752565.1 class D beta-lactamase [Ferruginibacter sp. HRS2-29]
NSF50D	1.17E-191	100	Bacteroidata	NQU50985.1 class D beta-lactamase [Bacteroidetes bacterium]
NSF54D	2.7E-139	73.6	Bacteroidata	MBI3139713.1 class D beta-lactamase [Sphingobacteriales bacterium]
NSF54D	5.7E-141	74.8	Bacteroidata	MBI5370505.1 class D beta-lactamase [Sphingobacteriales bacterium]
NSF54D	3.28E-149	81.9	Bacteroidata	MBI5857906.1 class D beta-lactamase [Sphingobacteriales bacterium]
NSF54D	4.46E-138	76	Bacteroidata	MBK5269537.1 class D beta-lactamase [Bacteroidia bacterium]
NSF54D	2.27E-142	76.8	Bacteroidata	MBK6828619.1 class D beta-lactamase [Chitinophagaceae bacterium]
NSF54D	1.38E-148	79.7	Bacteroidata	MBK6937066.1 class D beta-lactamase [Chitinophagaceae bacterium]<>MBK8953189.1 class D beta-lactamase [Chitinophagaceae bacterium]
NSF54D	6.77E-141	78	Bacteroidata	MBK7561746.1 class D beta-lactamase [Chitinophagaceae bacterium]<>MBL0272607.1 class D beta-lactamase [Chitinophagaceae bacterium]
NSF54D	6.95E-142	76.8	Bacteroidata	MBK8143428.1 class D beta-lactamase [Chitinophagaceae bacterium]
NSF54D	6.95E-142	76.8	Bacteroidata	MBK9382735.1 class D beta-lactamase [Chitinophagaceae bacterium]
NSF54D	2.26E-139	77.9	Bacteroidata	MBK9568487.1 class D beta-lactamase [Chitinophagaceae bacterium]
NSF54D	1.57E-140	75	Bacteroidata	MBL0267392.1 class D beta-lactamase [Chitinophagaceae bacterium]
NSF54D	4.01E-141	76.4	Bacteroidata	MBL0305056.1 class D beta-lactamase [Chitinophagaceae bacterium]
NSF54D	9.18E-139	76.8	Bacteroidata	MBL7721328.1 class D beta-lactamase [Chitinophagaceae bacterium]
NSF54D	3.14E-138	75.2	Bacteroidata	MBL7724204.1 class D beta-lactamase [Chitinophagaceae bacterium]
NSF54D	9.87E-142	74.8	Bacteroidata	MBL7731692.1 class D beta-lactamase [Chitinophagaceae bacterium]
NSF54D	1.1E-138	74.4	Bacteroidata	MBL7741439.1 class D beta-lactamase [Chitinophagaceae bacterium]
NSF54D	1.47E-143	77.2	Bacteroidata	MBL7742476.1 class D beta-lactamase [Chitinophagaceae bacterium]
NSF54D	2.96E-143	75.2	Bacteroidata	MBL7749268.1 class D beta-lactamase [Chitinophagaceae bacterium]
NSF54D	3.25E-147	78.9	Bacteroidata	MBM3416399.1 class D beta-lactamase [Bacteroidetes bacterium]
NSF54D	4.9E-142	76.8	Bacteroidata	MBP6214635.1 class D beta-lactamase [Chitinophagaceae bacterium]
NSF54D	6.4E-140	74.6	Bacteroidata	MBP6588484.1 class D beta-lactamase [Chitinophagaceae bacterium]<>MBP8243080.1 class D beta-lactamase [Chitinophagaceae bacterium]
NSF54D	2.7E-139	75.2	Bacteroidata	MCB0777221.1 class D beta-lactamase [Chitinophagaceae bacterium]<>MCB9054714.1 class D beta-lactamase [Chitinophagales bacterium]
NSF54D	3.61E-144	76.8	Bacteroidata	MCC6308333.1 class D beta-lactamase [Chitinophagaceae bacterium]
NSF54D	3.96E-148	80.1	Bacteroidata	NOT50305.1 class D beta-lactamase [Chitinophagaceae bacterium]
NSF54D	5.13E-144	76.4	Bacteroidata	OPZ17989.1 Beta-lactamase OXA-10 precursor [Bacteroidetes bacterium ADurb.BinA245]
NSF58D	5.62E-134	71.2	Bacteroidata	MBA3673617.1 class D beta-lactamase [Chitinophagaceae bacterium]
NSF58D	1.53E-156	78	Bacteroidata	MBC7422489.1 class D beta-lactamase [Ferruginibacter sp.]
NSF58D	4.52E-142	74.7	Bacteroidata	MBL0357575.1 class D beta-lactamase [Chitinophagaceae bacterium]
NSF58D	1.98E-130	70.2	Bacteroidata	MBL7702452.1 class D beta-lactamase [Ferruginibacter sp.]
NSF58D	2.97E-138	69.7	Bacteroidata	MBS1732289.1 class D beta-lactamase [Bacteroidetes bacterium]
NSF6D	9.87E-128	72.7	Bacteroidata	MBK9061574.1 class D beta-lactamase [Flavobacteriales bacterium]
NSF6D	4.21E-129	72.7	Bacteroidata	MBX2887787.1 class D beta-lactamase [Ferruginibacter sp.]
NSF6D	3.63E-123	69.7	Bacteroidata	MCB9261288.1 class D beta-lactamase [Flavobacteriales bacterium]
NSF6D	2.84E-123	69.7	Bacteroidata	NBU89869.1 class D beta-lactamase [Flavobacteriia bacterium]<>NBW72460.1 class D beta-lactamase [Flavobacteriia bacterium]
NSF6D	6.02E-125	70.4	Bacteroidata	NLJ08532.1 class D beta-lactamase [Sphingobacteriales bacterium]
NSF6D	2.78E-125	71	Bacteroidata	OFY49557.1 hypothetical protein A2W85_06910 [Bacteroidetes bacterium GWF2_41_31]
NSF6D	6.99E-124	70	Bacteroidata	QOJ25744.1 class D beta-lactamase [Ignavibacteria bacterium]
NSF79D	2.3E-137	74.3	Bacteroidata	MBC7866758.1 class D beta-lactamase [Gloeobacteraceae cyanobacterium ES-bin-316]
NSF79D	7.38E-126	70.6	Bacteroidata	MBK7432652.1 class D beta-lactamase [Chitinophagaceae bacterium]<>MBL0054834.1 class D beta-lactamase [Chitinophagaceae bacterium]
NSF79D	2.43E-132	71.7	Bacteroidata	MBK7882848.1 class D beta-lactamase [Chitinophagaceae bacterium]
NSF79D	8.94E-128	69.8	Bacteroidata	MBK8712508.1 class D beta-lactamase [Niastella sp.]
NSF79D	1.61E-141	74.5	Bacteroidata	MBP9099410.1 class D beta-lactamase [Ferruginibacter sp.]
NSF79D	1.09E-132	71.1	Bacteroidata	MBS1496318.1 class D beta-lactamase [Bacteroidetes bacterium]<>MBS1757143.1 class D beta-lactamase [Bacteroidetes bacterium]
NSF79D	1.87E-140	75.1	Bacteroidata	MBS1732289.1 class D beta-lactamase [Bacteroidetes bacterium]
NSF79D	6.23E-139	76.9	Bacteroidata	MBS1743026.1 class D beta-lactamase [Bacteroidetes bacterium]
NSF79D	1.71E-145	79.4	Bacteroidata	NOU37789.1 class D beta-lactamase [Ferruginibacter sp.]
NSF79D	2.52E-132	72.5	Bacteroidata	RYF90950.1 MAG: class D beta-lactamase [Chitinophagaceae bacterium]
NSF79D	4.55E-129	73	Bacteroidata	WP_150414833.1 class D beta-lactamase [Ginsengibacter hankyongi]<>KAA9039422.1 class D beta-lactamase [Ginsengibacter hankyongi]
NSF79D	5.78E-133	72.3	Bacteroidata	WP_255156399.1 class D beta-lactamase [Ferruginibacter sp. HRS2-29]<>MCP9752565.1 class D beta-lactamase [Ferruginibacter sp. HRS2-29]
NSF91D	1.68E-162	78.7	Bacteroidata	BBE19185.1 beta-lactamase [Aquipluma nitroreducens]
NSF91D	1.92E-171	84.2	Bacteroidata	HAQ21209.1 class D beta-lactamase [Prolixibacteraceae bacterium]
NSF91D	1.74E-154	75.4	Bacteroidata	MBL7972160.1 class D beta-lactamase [Prolixibacteraceae bacterium]
NSF76D	2.98E-132	70.3	Bacteroidata	MCA6451199.1 class D beta-lactamase [Chitinophagaceae bacterium]<>MCA6456121.1 class D beta-lactamase [Chitinophagaceae bacterium]<>MCA6458710.1 class D beta-lactamase [Chitinophagaceae bacterium]<>MCA6464218.1 class D beta-lactamase [Chitinophagaceae bacterium]
NSF76D	1.72E-131	69.9	Bacteroidata	MCA6452022.1 class D beta-lactamase [Chitinophagaceae bacterium]
NSF76D	8.88E-142	69.6	Bacteroidata	WP_018616194.1 penicillin-binding transpeptidase domain-containing protein [Segetibacter koreensis]
NSF76D	3.3E-136	69.7	Bacteroidata	WP_133268476.1 class D beta-lactamase [Segetibacter sp. 3557_3]<>TDH26235.1 class D beta-lactamase [Segetibacter sp. 3557_3]
NSF79D	7.17E-129	71.4	Bacteroidata	MBA3673617.1 class D beta-lactamase [Chitinophagaceae bacterium]
NSF79D	7.38E-126	69.6	Bacteroidata	MBC7422489.1 class D beta-lactamase [Ferruginibacter sp.]
NSF79D	3.86E-128	71	Bacteroidata	MBC7507164.1 class D beta-lactamase [Ferruginibacter sp.]
NSF13D	1.42E-131	75.4	Bacteroidota	WP_264792962.1 penicillin-binding transpeptidase domain-containing protein [Aureispira sp. EL160426]<>BDS11820.1 penicillin-binding transpeptidase domain-containing protein [Aureispira sp. EL160426]
NSF14A	2E-136	70.9	Bacteroidota	WP_163517624.1 serine hydrolase [Gelidibacter japonicus]
NSF14A	6.64E-135	69.9	Bacteroidota	WP_250068324.1 serine hydrolase [Gelidibacter japonicus]<>MCL8007664.1 class A beta-lactamase-related serine hydrolase [Gelidibacter japonicus]
NSF14D	1.78E-132	71	Bacteroidota	MBL7702452.1 class D beta-lactamase [Ferruginibacter sp.]
NSF14D	4.98E-134	70.1	Bacteroidota	MBP6022806.1 class D beta-lactamase [Ferruginibacter sp.]
NSF14D	2.8E-142	72.2	Bacteroidota	MBS1496318.1 class D beta-lactamase [Bacteroidetes bacterium]<>MBS1757143.1 class D beta-lactamase [Bacteroidetes bacterium]
NSF14D	2.8E-142	73.9	Bacteroidota	MBS1732289.1 class D beta-lactamase [Bacteroidetes bacterium]
NSF14D	3.33E-168	82.6	Bacteroidota	WP_150414833.1 class D beta-lactamase [Ginsengibacter hankyongi]<>KAA9039422.1 class D beta-lactamase [Ginsengibacter hankyongi]
NSF14D	2.35E-132	69.7	Bacteroidota	WP_255156399.1 class D beta-lactamase [Ferruginibacter sp. HRS2-29]<>MCP9752565.1 class D beta-lactamase [Ferruginibacter sp. HRS2-29]
NSF25A	3.72E-140	71.8	Bacteroidota	NQY37959.1 class A beta-lactamase, subclass A2 [Alteromonadaceae bacterium]
NSF36D	4.66E-143	80.8	Bacteroidota	EDP70736.1 beta-lactamase [Flavobacteriales bacterium ALC-1]
NSF36D	1.86E-126	72.9	Bacteroidota	HBH24360.1 class D beta-lactamase [Cytophagales bacterium]
NSF36D	2.43E-129	73	Bacteroidota	MAW94071.1 class D beta-lactamase [Leeuwenhoekiella sp.]<>MBA80890.1 class D beta-lactamase [Leeuwenhoekiella sp.]
NSF36D	6.41E-130	73.4	Bacteroidota	MBX2843417.1 class D beta-lactamase [Flammeovirgaceae bacterium]
NSF36D	2.41E-138	78.3	Bacteroidota	MCC5930894.1 class D beta-lactamase [Cyclobacteriaceae bacterium]
NSF36D	5.85E-132	74.7	Bacteroidota	TVQ67818.1 class D beta-lactamase [Balneolaceae bacterium]
NSF36D	6.55E-131	73.5	Bacteroidota	VVV00697.1 Beta-lactamase OXA-133 [Mesonia oceanica]
NSF36D	3.21E-129	72	Bacteroidota	WP_008612463.1 class D beta-lactamase [Joostella marina]<>EIJ39096.1 beta-lactamase class D [Joostella marina DSM 19592]
NSF36D	1.07E-140	80.9	Bacteroidota	WP_058700114.1 class D beta-lactamase [Myroides odoratimimus]<>ALU28476.1 class D beta-lactamase [Myroides odoratimimus]
NSF36D	6.1E-128	72.7	Bacteroidota	WP_083925168.1 class D beta-lactamase [Flexithrix dorotheae]
NSF36D	4.96E-131	72.7	Bacteroidota	WP_099009311.1 class D beta-lactamase [Flavobacterium viscosum]<>PHI18067.1 class D beta-lactamase [Lewinellaceae bacterium SD302]<>RRA89254.1 class D beta-lactamase [Flavobacterium viscosum]
NSF36D	1.79E-147	83.7	Bacteroidota	WP_117172494.1 class D beta-lactamase [Mariniflexile sp. TRM1-10]<>AXP79631.1 Beta-lactamase OXA-10 precursor [Mariniflexile sp. TRM1-10]<>PLB17749.1 Beta-lactamase [Flavobacteriaceae bacterium FS1-H7996/R]
NSF36D	8.96E-141	81.2	Bacteroidota	WP_117884635.1 class D beta-lactamase [Aureibaculum luteum]
NSF36D	3.87E-128	73	Bacteroidota	WP_128762972.1 class D beta-lactamase [Leeuwenhoekiella aestuarii]<>RXG11232.1 beta-lactamase class D [Leeuwenhoekiella aestuarii]<>RXG11598.1 beta-lactamase class D [Leeuwenhoekiella aestuarii]
NSF36D	6.36E-134	75.4	Bacteroidota	WP_128763909.1 class D beta-lactamase [Leeuwenhoekiella polynyae]<>RXG26224.1 beta-lactamase class D [Leeuwenhoekiella polynyae]
NSF36D	2.82E-144	82.7	Bacteroidota	WP_138948800.1 class D beta-lactamase [Aureibaculum algae]<>QCX37877.1 class D beta-lactamase [Aureibaculum algae]
NSF36D	7.19E-129	71.3	Bacteroidota	WP_143396315.1 class D beta-lactamase [Fulvivirga sp. M361]<>TRX62597.1 class D beta-lactamase [Fulvivirga sp. M361]
NSF36D	1E-130	73.5	Bacteroidota	WP_150545011.1 class D beta-lactamase [Mesonia oceanica]<>MAN27664.1 class D beta-lactamase [Mesonia sp.]<>MAQ40269.1 class D beta-lactamase [Mesonia sp.]<>MBJ97179.1 class D beta-lactamase [Flavobacteriaceae bacterium]
NSF36D	1.44E-132	74.6	Bacteroidota	WP_164678785.1 class D beta-lactamase [Rasiella rasia]<>QIE58757.1 class D beta-lactamase [Rasiella rasia]
NSF36D	1.57E-127	71.7	Bacteroidota	WP_188461845.1 class D beta-lactamase [Marivirga lumbricoides]<>GGC30367.1 beta-lactamase [Marivirga lumbricoides]
NSF36D	5.68E-144	80.8	Bacteroidota	WP_190263572.1 class D beta-lactamase [Maribacter polysiphoniae]<>MBD1263244.1 class D beta-lactamase [Maribacter polysiphoniae]
NSF36D	5.95E-146	81.6	Bacteroidota	WP_190263574.1 class D beta-lactamase [Maribacter polysiphoniae]<>MBD1263251.1 class D beta-lactamase [Maribacter polysiphoniae]
NSF36D	1.35E-135	78.8	Bacteroidota	WP_198840121.1 class D beta-lactamase [Aureibaculum flavum]<>MBJ2173306.1 class D beta-lactamase [Aureibaculum flavum]
NSF36D	7.77E-135	77.9	Bacteroidota	WP_201432027.1 class D beta-lactamase [Marivirga sp. S37H4]<>MBK6266349.1 class D beta-lactamase [Marivirga sp. S37H4]
NSF36D	5.74E-137	76.1	Bacteroidota	WP_258543728.1 class D beta-lactamase [Parvicella tangerina]<>CAG5087709.1 Beta-lactamase OXA-10 [Parvicella tangerina]
NSF37B3	8.81E-177	79	Bacteroidota	MCF6358119.1 MBL fold metallo-hydrolase [Draconibacterium sp.]
NSF3D	1.15E-138	69.9	Bacteroidota	NQU50985.1 class D beta-lactamase [Bacteroidetes bacterium]
NSF42B1B2	8.98E-148	80.6	Bacteroidota	WP_125031391.1 subclass B1 metallo-beta-lactamase [Ancylomarina euxinus]<>MUP16163.1 subclass B1 metallo-beta-lactamase [Ancylomarina euxinus]<>RRG20028.1 subclass B1 metallo-beta-lactamase [Ancylomarina euxinus]
NSF43D	3.49E-133	70.8	Bacteroidota	MBC7508091.1 class D beta-lactamase [Ferruginibacter sp.]
NSF43D	5.47E-130	70.3	Bacteroidota	MBC7627945.1 class D beta-lactamase [Ferruginibacter sp.]
NSF43D	3.67E-135	71.1	Bacteroidota	MBC7886490.1 class D beta-lactamase [Ferruginibacter sp.]
NSF43D	1.03E-146	75.6	Bacteroidota	MBK7882848.1 class D beta-lactamase [Chitinophagaceae bacterium]
NSF43D	3.47E-162	84.2	Bacteroidota	MBK8521921.1 class D beta-lactamase [Chitinophagaceae bacterium]
NSF58D	8.92E-200	99.6	Bacteroidota	MBC7508091.1 class D beta-lactamase [Ferruginibacter sp.]
NSF58D	5.03E-165	82.1	Bacteroidota	MBC7627945.1 class D beta-lactamase [Ferruginibacter sp.]
NSF58D	3.29E-135	70.5	Bacteroidota	MBK6380488.1 class D beta-lactamase [Chitinophagaceae bacterium]<>MBK7308381.1 class D beta-lactamase [Chitinophagaceae bacterium]<>MBK8785884.1 class D beta-lactamase [Chitinophagaceae bacterium]<>MBK9485199.1 class D beta-lactamase [Chitinophagaceae bacterium]<>MBL0199768.1 class D beta-lactamase [Chitinophagaceae bacterium]
NSF58D	3.29E-135	70.9	Bacteroidota	MBK6633388.1 class D beta-lactamase [Chitinophagaceae bacterium]
NSF58D	4.04E-139	70	Bacteroidota	MBK7882848.1 class D beta-lactamase [Chitinophagaceae bacterium]
NSF58D	1.99E-136	70.9	Bacteroidota	MBK8493943.1 class D beta-lactamase [Chitinophagaceae bacterium]
NSF58D	1.15E-142	71.8	Bacteroidota	WP_229761399.1 class D beta-lactamase [Ferruginibacter lapsinanis]<>UEG50437.1 class D beta-lactamase [Ferruginibacter lapsinanis]
NSF5B1B2	2.31E-176	93.5	Bacteroidota	WP_226413671.1 subclass B1 metallo-beta-lactamase [Shewanella glacialimarina]<>UCX03757.1 subclass B1 metallo-beta-lactamase [Shewanella glacialimarina]
NSF65D	2.64E-142	74.8	Bacteroidota	WP_027064862.1 class D beta-lactamase [Maribacter sp. Hel_I_7]
NSF65D	3.26E-145	74.6	Bacteroidota	WP_089260635.1 class D beta-lactamase [Maribacter sedimenticola]<>SNR53021.1 beta-lactamase class D [Maribacter sedimenticola]
NSF65D	5.8E-137	70.3	Bacteroidota	WP_091609037.1 class D beta-lactamase [Maribacter dokdonensis]<>SDS91580.1 beta-lactamase class D [Maribacter dokdonensis]
NSF65D	1.07E-141	74.8	Bacteroidota	WP_091902444.1 class D beta-lactamase [Maribacter stanieri]<>SFR64168.1 beta-lactamase class D [Maribacter stanieri]
NSF65D	1.07E-148	73.9	Bacteroidota	WP_109437001.1 class D beta-lactamase [Aquimarina sp. AU119]
NSF65D	4.65E-138	70.7	Bacteroidota	WP_143382194.1 class D beta-lactamase [Formosa sediminum]<>QDO95286.1 class D beta-lactamase [Formosa sediminum]
NSF65D	3.8E-144	74.5	Bacteroidota	WP_144802327.1 class D beta-lactamase [Maribacter sp. MAR_2009_72]<>TVZ15502.1 beta-lactamase class D [Maribacter sp. MAR_2009_72]
NSF65D	5.86E-146	72.9	Bacteroidota	WP_194525039.1 class D beta-lactamase [Zobellia roscoffensis]
NSF65D	1.44E-146	73.2	Bacteroidota	WP_194528963.1 class D beta-lactamase [Zobellia roscoffensis]
NSF6D	1.99E-127	72.3	Bacteroidota	ALG03679.1 beta-lactamase class D [uncultured bacterium]<>MBK6408384.1 class D beta-lactamase [Flavobacteriales bacterium]<>MBK6892835.1 class D beta-lactamase [Flavobacteriales bacterium]<>MBK7246982.1 class D beta-lactamase [Flavobacteriales bacterium]<>MBK7287352.1 class D beta-lactamase [Flavobacteriales bacterium]
NSF91D	8.26E-158	77.2	Bacteroidota	HCY41525.1 class D beta-lactamase [Prolixibacteraceae bacterium]
NSF91D	4.32E-168	82.4	Bacteroidota	MBA4408228.1 class D beta-lactamase [Odoribacter sp.]
NSF91D	2.3E-151	75.5	Bacteroidota	MBV5312955.1 class D beta-lactamase [Prolixibacteraceae bacterium]
NSF91D	2.16E-156	78.6	Bacteroidota	MBW8323214.1 class D beta-lactamase [Prolixibacteraceae bacterium]
NSF91D	6.65E-156	79.2	Bacteroidota	MBW8333330.1 hypothetical protein [Prolixibacteraceae bacterium]
NSF31B1B2	2.44E-156	82.4	Bacteroidota	WP_187586996.1 subclass B1 metallo-beta-lactamase [Arenibacter arenosicollis]<>MBC8769801.1 subclass B1 metallo-beta-lactamase [Arenibacter arenosicollis]
NSF31B1B2	5.38E-160	84	Bacteroidota	WP_246995064.1 subclass B1 metallo-beta-lactamase [Arenibacter sp. F26102]<>MCK0144736.1 subclass B1 metallo-beta-lactamase [Arenibacter sp. F26102]
NSF2A	7.15E-172	93	Gemmatimonadota	MCL7959461.1 class A beta-lactamase [marine benthic group bacterium]
NSF12A	1.51E-140	76.1	Gemmatimonadota	PYQ49546.1 serine hydrolase [Acidobacteria bacterium]
NSF21A	5.52E-155	84.6	Gemmatimonadota	HCU11788.1 serine hydrolase [Gemmatimonadetes bacterium]
NSF21A	3.58E-153	85.4	Gemmatimonadota	PYO11386.1 serine hydrolase [Gemmatimonadetes bacterium]
NSF21A	9.96E-135	74.6	Gemmatimonadota	PYO77858.1 serine hydrolase [Gemmatimonadetes bacterium]
NSF21A	3.66E-144	82.5	Gemmatimonadota	PYP52399.1 serine hydrolase [Gemmatimonadetes bacterium]
NSF27A	8.98E-149	75	Gemmatimonadota	MBA4072502.1 serine hydrolase [Gemmatimonas sp.]
NSF27A	8.15E-136	71.2	Gemmatimonadota	MBM3908070.1 serine hydrolase [Gemmatimonadetes bacterium]
NSF15A	5.93E-141	71.9	Bacteroidota	HAS47507.1 class A beta-lactamase, subclass A2 [Microscillaceae bacterium]
NSF15A	6.07E-131	70	Bacteroidota	MCH2043326.1 class A beta-lactamase, subclass A2 [Saprospiraceae bacterium]
NSF15A	1.53E-143	75.8	nan	OJJ15037.1 class A beta-lactamase [marine bacterium AO1-C]
NSF15A	3.95E-136	71.2	Bacteroidota	SEC43965.1 beta-lactamase class A [Tenacibaculum sp. MAR_2009_124]
NSF15A	1.14E-145	74.5	Bacteroidota	WP_002701252.1 class A beta-lactamase, subclass A2 [Microscilla marina]<>EAY26257.1 beta-lactamase [Microscilla marina ATCC 23134]
NSF15A	1.7E-140	72.9	Bacteroidota	WP_052592806.1 class A beta-lactamase, subclass A2 [Aureispira sp. CCB-QB1]
NSF15A	2.98E-136	71.2	Bacteroidota	WP_093671832.1 class A beta-lactamase, subclass A2 [Tenacibaculum sp. MAR_2009_124]
NSF15A	2.08E-137	71.2	Bacteroidota	WP_093920657.1 class A beta-lactamase, subclass A2 [Sunxiuqinia elliptica]<>SFF52691.1 beta-lactamase class A/beta-lactamase class A VEB [Sunxiuqinia elliptica]
NSF15A	2.7E-139	72.3	Bacteroidota	WP_103068785.1 class A beta-lactamase, subclass A2 [Aquimarina sediminis]
NSF15A	5.13E-138	71.2	Bacteroidota	WP_133465713.1 class A beta-lactamase, subclass A2 [Sunxiuqinia elliptica]<>TDN98997.1 beta-lactamase class A/beta-lactamase class A VEB [Sunxiuqinia elliptica]<>TDO56437.1 beta-lactamase class A/beta-lactamase class A VEB [Sunxiuqinia elliptica]
NSF15A	3.59E-142	73.8	Bacteroidota	WP_149627386.1 class A beta-lactamase, subclass A2 [Aquimarina sp. RZ0]<>KAA1242652.1 class A beta-lactamase, subclass A2 [Aquimarina sp. RZ0]
NSF16B1B2	5.11E-119	71.2	Bacteroidota	WP_242177173.1 subclass B1 metallo-beta-lactamase [Polaribacter sp. MSW13]<>MCI2228059.1 subclass B1 metallo-beta-lactamase [Polaribacter sp. MSW13]
NSF18A	3.91E-178	93.5	Pseudomonadota	MBC7671459.1 serine hydrolase [Polaromonas sp.]
NSF19B1B2	2.3E-122	72.3	Bacteroidota	MCG8308626.1 subclass B1 metallo-beta-lactamase [Cytophagales bacterium]
NSF19B1B2	1.96E-120	69.9	Bacteroidota	MCK9280800.1 subclass B1 metallo-beta-lactamase [Melioribacteraceae bacterium]
NSF76D	4.56E-139	72.1	nan	AIA15453.1 ClassD_beta_lactamase, partial [uncultured bacterium]
NSF76D	4.25E-139	72.1	nan	AIA15671.1 ClassD_beta_lactamase, partial [uncultured bacterium]
NSF13B3	4.38E-180	84	Proteobacteria	GJM12663.1 MAG: hypothetical protein DHS20C12_10660 [Pseudohongiella sp.]
NSF13B3	1.47E-193	92.9	Proteobacteria	MBL4574061.1 MBL fold metallo-hydrolase [Gammaproteobacteria bacterium]
NSF13B3	1.05E-187	89.9	Proteobacteria	MBL4891167.1 MBL fold metallo-hydrolase [Rhizobiaceae bacterium]
NSF13B3	3.46E-173	82	Proteobacteria	MBL6904856.1 MBL fold metallo-hydrolase [Pseudomonadales bacterium]
NSF13B3	6.52E-146	72.7	Proteobacteria	MBT3530632.1 MBL fold metallo-hydrolase [Gammaproteobacteria bacterium]<>MBT3859190.1 MBL fold metallo-hydrolase [Gammaproteobacteria bacterium]<>MBT3985916.1 MBL fold metallo-hydrolase [Gammaproteobacteria bacterium]<>MBT4255374.1 MBL fold metallo-hydrolase [Gammaproteobacteria bacterium]<>MBT4583109.1 MBL fold metallo-hydrolase [Gammaproteobacteria bacterium]
NSF13B3	8.13E-172	81.7	Proteobacteria	MBT5720307.1 MBL fold metallo-hydrolase [Gammaproteobacteria bacterium]
NSF13B3	1.72E-173	82.4	Proteobacteria	MBT6480560.1 MBL fold metallo-hydrolase [Gammaproteobacteria bacterium]
NSF13B3	6.98E-173	82	Proteobacteria	MBT7225711.1 MBL fold metallo-hydrolase [Gammaproteobacteria bacterium]<>HAS50183.1 hypothetical protein [Gammaproteobacteria bacterium]
NSF13B3	3.31E-144	72	Proteobacteria	MSR10534.1 MBL fold metallo-hydrolase [Gammaproteobacteria bacterium]
NSF13B3	9.24E-156	76.1	Proteobacteria	NQV70817.1 MBL fold metallo-hydrolase [Pseudohongiella sp.]
NSF14B3	8.02E-141	71.8	Proteobacteria	MBT8147644.1 subclass B3 metallo-beta-lactamase [Gammaproteobacteria bacterium]
NSF14B3	1.93E-150	74.6	Proteobacteria	MCB1121287.1 subclass B3 metallo-beta-lactamase [Verrucomicrobiae bacterium]
NSF14B3	2.29E-143	70.6	Proteobacteria	MXX06668.1 subclass B3 metallo-beta-lactamase [Gammaproteobacteria bacterium]<>MYE28508.1 subclass B3 metallo-beta-lactamase [Gammaproteobacteria bacterium]<>MYI01386.1 subclass B3 metallo-beta-lactamase [Gammaproteobacteria bacterium]
NSF17A	1.11E-190	99.6	proteobacteria	MBC7491364.1 serine hydrolase [Novosphingobium sp.]
NSF17A	9.7E-130	71.3	proteobacteria	MBU6395744.1 serine hydrolase [Sphingomonadales bacterium]
NSF17A	3.72E-127	70.1	proteobacteria	MBX9664695.1 class A beta-lactamase-related serine hydrolase [Novosphingobium sp.]
NSF17A	9.7E-130	71.3	proteobacteria	WP_054121388.1 MULTISPECIES: serine hydrolase [unclassified Novosphingobium]<>KPF87798.1 serine hydrolase [Novosphingobium sp. AAP93]<>MBY0392643.1 class A beta-lactamase-related serine hydrolase [Novosphingobium sp.]
NSF17A	1.85E-127	70.5	proteobacteria	WP_067906385.1 class A beta-lactamase [Novosphingobium fuchskuhlense]<>KUR72214.1 serine hydrolase [Novosphingobium fuchskuhlense]
NSF17A	6.46E-128	70.1	proteobacteria	WP_147158802.1 serine hydrolase [Novosphingobium sediminis]<>GEN99447.1 beta-lactamase [Novosphingobium sediminis]
NSF17A	3.29E-130	73.5	proteobacteria	WP_245647519.1 serine hydrolase [Novosphingobium lentum]
NSF17A	1.57E-125	70.1	proteobacteria	WP_264420779.1 class A beta-lactamase-related serine hydrolase [Novosphingobium sp. KCTC 2891]
NSF1D	6.8E-178	99.6	Proteobacteria	MBT5385026.1 class D beta-lactamase [Kordiimonadaceae bacterium]
NSF1D	2.89E-179	100	Proteobacteria	MBT6134697.1 class D beta-lactamase [Kordiimonadaceae bacterium]<>MBT7545684.1 class D beta-lactamase [Kordiimonadaceae bacterium]<>MBT7604963.1 class D beta-lactamase [Kordiimonadaceae bacterium]
NSF20A	1.28E-128	71.1	Proteobacteria	MBC7617441.1 class A beta-lactamase [Candidatus Saccharibacteria bacterium]
NSF20A	4.94E-126	70	Proteobacteria	MBK6296040.1 class A beta-lactamase [Rhodoferax sp.]
NSF20A	1.12E-176	92.5	Proteobacteria	MBK6595569.1 class A beta-lactamase [Burkholderiales bacterium]
NSF20A	4.65E-129	71.1	Proteobacteria	MBK9236258.1 class A beta-lactamase [Rhodoferax sp.]
NSF20A	3.64E-133	73.1	Proteobacteria	OYT93181.1 class A beta-lactamase [Burkholderiales bacterium PBB3]
NSF20A	2.23E-133	72.6	Proteobacteria	OYU45068.1 class A beta-lactamase [Burkholderiales bacterium PBB4]
NSF23A	1.53E-152	69.6	proteobacteria	MBK9010889.1 serine hydrolase [Novosphingobium sp.]
NSF23A	8.89E-155	70.6	proteobacteria	WP_147089988.1 class A beta-lactamase [Novosphingobium ginsenosidimutans]<>QEA15956.1 class A beta-lactamase [Novosphingobium ginsenosidimutans]
NSF24A	1.65E-175	82.7	proteobacteria	WP_154691942.1 class A beta-lactamase [Novosphingobium sp. Gsoil 351]<>QGN54660.1 class A beta-lactamase [Novosphingobium sp. Gsoil 351]
NSF27D	1.27E-153	80.9	Proteobacteria	WP_101092398.1 MULTISPECIES: class D beta-lactamase [unclassified Shewanella]<>PKG73628.1 hypothetical protein CXF86_16795 [Shewanella sp. GutCb]<>PKH55610.1 hypothetical protein CXF84_17530 [Shewanella sp. Bg11-22]<>PKI29916.1 hypothetical protein CXF83_04545 [Shewanella sp. Choline-02u-19]
NSF27D	2.57E-153	80.9	Proteobacteria	WP_102044880.1 class D beta-lactamase [Shewanella sp. GutDb-MelDb]<>PKG55281.1 hypothetical protein CXF82_20895 [Shewanella sp. GutDb-MelDb]
NSF27D	2.69E-155	83.1	Proteobacteria	WP_202287837.1 class D beta-lactamase [Shewanella sp. KX20019]<>QQX80895.1 class D beta-lactamase [Shewanella sp. KX20019]
NSF27D	2.45E-151	80.6	Proteobacteria	WP_248980861.1 class D beta-lactamase [Shewanella abyssi]<>MCL1050272.1 class D beta-lactamase [Shewanella abyssi]
NSF27D	4.95E-151	80.2	Proteobacteria	WP_248987321.1 class D beta-lactamase [Shewanella gelidimarina]<>MCL1057419.1 class D beta-lactamase [Shewanella gelidimarina]
NSF2B3	2.27E-165	81.9	proteobacteria	MBA4161794.1 subclass B3 metallo-beta-lactamase [Novosphingobium sp.]
NSF2B3	1.76E-154	80.4	proteobacteria	MBN8502007.1 subclass B3 metallo-beta-lactamase [Sphingomonadales bacterium]
NSF2B3	5.77E-163	80.9	proteobacteria	MBP6364397.1 subclass B3 metallo-beta-lactamase [Novosphingobium sp.]
NSF2B3	1.31E-164	82.2	proteobacteria	MBS3927362.1 subclass B3 metallo-beta-lactamase [Sphingomonadaceae bacterium]<>MBS3929925.1 subclass B3 metallo-beta-lactamase [Sphingomonadales bacterium]
NSF2B3	4.79E-167	82.9	proteobacteria	MBX9643817.1 subclass B3 metallo-beta-lactamase [Novosphingobium sp.]
NSF2B3	5.19E-157	78.4	proteobacteria	MCC6926938.1 subclass B3 metallo-beta-lactamase [Novosphingobium sp.]
NSF2B3	1.56E-134	70.5	proteobacteria	MCL4672157.1 subclass B3 metallo-beta-lactamase [Sphingomonadaceae bacterium]
NSF2B3	6.94E-153	75.7	proteobacteria	NOU04085.1 subclass B3 metallo-beta-lactamase [Novosphingobium sp.]
NSF2B3	6.11E-152	77	proteobacteria	WP_189539225.1 subclass B3 metallo-beta-lactamase [Novosphingobium arvoryzae]<>GGZ91751.1 hypothetical protein GCM10011617_08870 [Novosphingobium arvoryzae]
NSF30B3	1.96E-187	89.4	Proteobacteria	GJM12238.1 MAG: hypothetical protein DHS20C12_06410 [Pseudohongiella sp.]
NSF30B3	4.92E-181	84.2	Proteobacteria	HAS47876.1 subclass B3 metallo-beta-lactamase [Gammaproteobacteria bacterium]
NSF30B3	9.92E-181	83.9	Proteobacteria	MBL6905699.1 subclass B3 metallo-beta-lactamase [Pseudomonadales bacterium]
NSF30B3	4.04E-180	83.9	Proteobacteria	MBT5718036.1 subclass B3 metallo-beta-lactamase [Gammaproteobacteria bacterium]<>MBT7226850.1 subclass B3 metallo-beta-lactamase [Gammaproteobacteria bacterium]
NSF30B3	2.84E-180	83.9	Proteobacteria	MBT6482152.1 subclass B3 metallo-beta-lactamase [Gammaproteobacteria bacterium]
NSF30B3	6.73E-158	76	Proteobacteria	MCG8415632.1 subclass B3 metallo-beta-lactamase [Pseudomonadales bacterium]
NSF30B3	6.12E-191	90.4	Proteobacteria	NCG40315.1 subclass B3 metallo-beta-lactamase [Actinomycetia bacterium]
NSF30B3	1.15E-195	92.8	Proteobacteria	PCI75606.1 subclass B3 metallo-beta-lactamase [SAR86 cluster bacterium]
NSF30B3	1.01E-173	82.5	Proteobacteria	PCJ23363.1 subclass B3 metallo-beta-lactamase [SAR86 cluster bacterium]
NSF35D	1.4E-136	75.8	Proteobacteria	MBT5074305.1 class D beta-lactamase [Kordiimonadaceae bacterium]<>MBT6036119.1 class D beta-lactamase [Kordiimonadaceae bacterium]<>MBT6329900.1 class D beta-lactamase [Kordiimonadaceae bacterium]
NSF3A	2.24E-176	71	proteobacteria	MCC6927323.1 serine hydrolase [Novosphingobium sp.]
NSF42B3	1.58E-187	80.8	proteobacteria	NCN84070.1 subclass B3 metallo-beta-lactamase [Sphingomonadales bacterium]<>NCO49958.1 subclass B3 metallo-beta-lactamase [Sphingomonadales bacterium]<>NCP26796.1 subclass B3 metallo-beta-lactamase [Sphingomonadales bacterium]<>NCP43438.1 subclass B3 metallo-beta-lactamase [Sphingomonadales bacterium]<>NCP48986.1 subclass B3 metallo-beta-lactamase [Sphingomonadales bacterium]
NSF42B3	6.07E-192	82	proteobacteria	NQV94388.1 subclass B3 metallo-beta-lactamase [Sphingomonadales bacterium]
NSF42B3	5.28E-186	79	proteobacteria	PHR20451.1 subclass B3 metallo-beta-lactamase [Sphingopyxis sp.]
NSF42B3	3.01E-192	80.2	proteobacteria	WP_067202494.1 subclass B3 metallo-beta-lactamase [Sphingorhabdus sp. M41]<>AMO72870.1 hypothetical protein AZE99_14345 [Sphingorhabdus sp. M41]
NSF43B3	9.97E-163	76.5	proteobacteria	MCA1660729.1 subclass B3 metallo-beta-lactamase [Novosphingobium sp.]
NSF47B1B2	1.87E-129	73	Proteobacteria	WP_142902595.1 DIM/SIM/IMP family subclass B1 metallo-beta-lactamase [Exilibacterium tricleocarpae]<>TQV85744.1 DIM/SIM/IMP family subclass B1 metallo-beta-lactamase [Exilibacterium tricleocarpae]
NSF70D	1.43E-151	82.7	Proteobacteria	MBT6033093.1 class D beta-lactamase [Kordiimonadaceae bacterium]
NSF71D	3.35E-142	76.8	Proteobacteria	RLA34637.1 class D beta-lactamase [Gammaproteobacteria bacterium]<>RLA37744.1 class D beta-lactamase [Gammaproteobacteria bacterium]
NSF45B3	3.1E-177	85.8	Pseudomonadota	TFG52952.1 MBL fold metallo-hydrolase [Hyphomicrobiales bacterium]
NSF49B1B2	3.87E-131	79.1	Pseudomonadota	MCJ8294619.1 subclass B1 metallo-beta-lactamase [Colwellia sp.]
NSF49B1B2	9.36E-139	83.3	Pseudomonadota	NQZ28698.1 subclass B1 metallo-beta-lactamase [Colwellia sp.]
NSF49B1B2	2.83E-135	81.6	Pseudomonadota	WP_226996505.1 subclass B1 metallo-beta-lactamase [Thalassotalea crassostreae]
NSF4A	1.18E-180	98.9	Pseudomonadota	MBC7393303.1 class A beta-lactamase [Variovorax sp.]
NSF4A	1.96E-179	98.5	Pseudomonadota	WP_187054829.1 class A beta-lactamase [Variovorax sp. PAMC28562]<>QNK75792.1 class A beta-lactamase [Variovorax sp. PAMC28562]
