## Supplementary 5b for "Identification of clinical carbapenemases, 478 novel β-lactamases and putative seven new bacterial phyla from wastewater contaminated high arctic fjord sediments"

Supplementary 5b : MAGs carrying novel β-lactamase families.
Sample	Bins	Taxonomy	Class
S6R2	metabat2.41	k_Bacteriap_Bacteroidetes	NSF22A
S5R1	metabat2.13	k_Bacteriap_Bacteroidetes	NSF22A
S8R2	metabat2.64	k_Bacteriap_Proteobacteria	NSF2B3
S9R2	metabat2.43	k_Bacteriap_Proteobacteria	NSF47B1B2
S6R1	metabat2.27	k_Bacteriap_Bacteroidetes	NSF22A
S4R1	metabat2.38	k_Bacteriap_Proteobacteria	NSF1A
S2R1	metabat2.79	k_Bacteriap_Bacteroidetes	NSF22A
S8R2	metabat2.124	k_Bacteriap_Proteobacteria	NSF25B3
S1R2	metabat2.45	k_Bacteriap_Bacteroidetes	NSF22A
S5R2	metabat2.240	k_Bacteriap_Chloroflexi	NSF17D
S5R2	metabat2.38	k_Bacteriap_Bacteroidetes	NSF50D
S9R2	metabat2.62	k_Bacteriap_Bacteroidetes	NSF22A
S4R1	metabat2.45	k_Bacteriap_Bacteroidetes	NSF22A
S5R2	metabat2.148	k_Bacteriap_Bacteroidetes	NSF22A
S3R1	metabat2.11	k_Bacteria	NSF12D
S7R2	metabat2.92	k_Bacteriap_Proteobacteria	NSF1D
S1R1	metabat2.72	k_Bacteriap_Bacteroidetes	NSF22A
S9R1	metabat2.64	k_Bacteriap_Bacteroidetes	NSF22A
S8R2	metabat2.194	k_Bacteriap_Proteobacteria	NSF1D
S1R2	metabat2.140	k_Bacteriap_Bacteroidetes	NSF65D
S5R2	metabat2.111	k_Bacteriap_Bacteroidetes	NSF1A
S4R1	metabat2.7	k_Bacteriap_Acidobacteria	NSF35B3
S2R1	metabat2.96	k_Bacteriap_Acidobacteria	NSF35B3
S3R2	metabat2.74	k_Bacteria	NSF12D
S9R2	metabat2.41	k_Bacteriap_Proteobacteria	NSF24D
S7R2	metabat2.75	k_Bacteriap_Proteobacteria	NSF25B3
S3R2	metabat2.49	k_Bacteriap_Proteobacteria	NSF1B3
S7R2	metabat2.107	k_Bacteriap_Bacteroidetes	NSF90D
S6R1	metabat2.28	k_Bacteriap_Bacteroidetes	NSF63D
S4R1	metabat2.4	k_Bacteriap_CandidatusMarinimicrobia	NSF61D
S8R2	metabat2.64	k_Bacteriap_Proteobacteria	NSF3A
S2R2	metabat2.116	k_Bacteriap_CandidatusMarinimicrobia	NSF61D
S3R2	metabat2.110	k_Bacteria	NSF2A
S1R2	metabat2.158	k_Bacteriap_CandidatusMarinimicrobia	NSF61D
S5R2	metabat2.11	k_Bacteriap_CandidatusMarinimicrobia	NSF61D
S5R2	metabat2.105	k_Bacteriap_Bacteroidetes	NSF3D
S5R2	metabat2.221	k_Bacteriap_Bacteroidetes	NSF45D
S1R2	metabat2.68	k_Bacteriap_Proteobacteria	NSF13B3
S5R2	metabat2.105	k_Bacteriap_Bacteroidetes	NSF3D
S3R2	metabat2.29	k_Bacteria	NSF12D
S9R1	metabat2.41	k_Bacteriap_Bacteroidetes	NSF3D
S9R2	metabat2.135	k_Bacteriap_Bacteroidetes	NSF3D
S2R2	metabat2.66	k_Bacteriap_Proteobacteria	NSF85D
S1R2	metabat2.188	k_Bacteriap_Proteobacteria	NSF85D
S5R2	metabat2.105	k_Bacteriap_Bacteroidetes	NSF18D
S9R1	metabat2.64	k_Bacteriap_Bacteroidetes	NSF1A
S5R2	metabat2.105	k_Bacteriap_Bacteroidetes	NSF50D
S5R2	metabat2.105	k_Bacteriap_Bacteroidetes	NSF90D
S6R2	metabat2.41	k_Bacteriap_Bacteroidetes	NSF1A
S5R1	metabat2.13	k_Bacteriap_Bacteroidetes	NSF1A
S1R1	metabat2.72	k_Bacteriap_Bacteroidetes	NSF1A
S2R1	metabat2.79	k_Bacteriap_Bacteroidetes	NSF1A
S1R2	metabat2.45	k_Bacteriap_Bacteroidetes	NSF1A
S9R2	metabat2.62	k_Bacteriap_Bacteroidetes	NSF1A
S4R1	metabat2.45	k_Bacteriap_Bacteroidetes	NSF1A
S5R2	metabat2.148	k_Bacteriap_Bacteroidetes	NSF1A
S5R2	metabat2.38	k_Bacteriap_Bacteroidetes	NSF3D
S5R2	metabat2.38	k_Bacteriap_Bacteroidetes	NSF90D
S4R1	metabat2.38	k_Bacteriap_Proteobacteria	NSF22A
