## Supplementary table 5c for "Identification of clinical carbapenemases, 478 novel β-lactamases and putative seven new bacterial phyla from wastewater contaminated high arctic fjord sediments"

### Sheet: Matched_nR_Data
Supplementary table 5c : List of Novel Beta-lactamase families detected in nR database and MAGs
nR	MAGs	nR and MAGs
NSF9A	NSF22A	NSF9A
NSF91D	NSF1A	NSF91D
NSF85D	NSF17D	NSF90D
NSF79D	NSF50D	NSF85D
NSF76D	NSF25B3	NSF79D
NSF71D	NSF2B3	NSF76D
NSF70D	NSF47B1B2	NSF71D
NSF6D	NSF65D	NSF70D
NSF65D	NSF12D	NSF6D
NSF5B1B2	NSF1D	NSF65D
NSF58D	NSF35B3	NSF63D
NSF54D	NSF24D	NSF61D
NSF50D	NSF1B3	NSF5B1B2
NSF4A	NSF90D	NSF58D
NSF49B1B2	NSF63D	NSF54D
NSF47B1B2	NSF61D	NSF50D
NSF45B3	NSF3A	NSF4A
NSF43D	NSF2A	NSF49B1B2
NSF43B3	NSF3D	NSF47B1B2
NSF42B3	NSF45D	NSF45D
NSF42B1B2	NSF13B3	NSF45B3
NSF41B3	NSF85D	NSF43D
NSF3D	NSF18D	NSF43B3
NSF3A		NSF42B3
NSF37B3		NSF42B1B2
NSF36D		NSF41B3
NSF35D		NSF3D
NSF31B1B2		NSF3A
NSF30B3		NSF37B3
NSF2B3		NSF36D
NSF2A		NSF35D
NSF29B1B2		NSF35B3
NSF27D		NSF31B1B2
NSF27B3		NSF30B3
NSF27A		NSF2B3
NSF26B3		NSF2A
NSF25A		NSF29B1B2
NSF24A		NSF27D
NSF23A		NSF27B3
NSF21A		NSF27A
NSF20A		NSF26B3
NSF1D		NSF25B3
NSF1B1B2		NSF25A
NSF1A		NSF24D
NSF19B1B2		NSF24A
NSF18A		NSF23A
NSF17A		NSF22A
NSF16B1B2		NSF21A
NSF15A		NSF20A
NSF14D		NSF1D
NSF14B3		NSF1B3
NSF14A		NSF1B1B2
NSF13D		NSF1A
NSF13B3		NSF19B1B2
NSF13B1B2		NSF18D
NSF12D		NSF18A
NSF12A		NSF17D
NSF10D		NSF17A
		NSF16B1B2
		NSF15A
		NSF14D
		NSF14B3
		NSF14A
		NSF13D
		NSF13B3
		NSF13B1B2
		NSF12D
		NSF12A
		NSF10D
